# A cellular taxonomy of the bone marrow stroma in homeostasis and leukemia demonstrates cancer-crosstalk with stroma to impair normal tissue function

**DOI:** 10.1101/556845

**Authors:** Baryawno Ninib, Przybylski Dariusz, Monika S. Kowalczyk, Kfoury Youmna, Severe Nicolas, Gustafsson Karin, Mercier Francois, Tabaka Marcin, Hofree Matan, Dionne Danielle, Papazian Ani, Lee Dongjun, Rozenblatt-Rosen Orit, Regev Aviv, David T Scadden

**Affiliations:** Center for Regenerative Medicine, Massachusetts General Hospital, Boston, MA 02114, USA; Harvard Stem Cell Institute, Cambridge, MA 02138, USA; Department of Stem Cell and Regenerative Biology, Harvard University, Cambridge, MA 02138, USA; Klarman Cell Observatory, Broad Institute of Harvard and MIT, Cambridge, MA 02142, USA; Department of Biology and Koch Institute, MIT, Boston, MA 02142, USA; Department of Convergence Medical Science, Pusan National University School of Medicine, Yangsan 50612, Republic of Korea; Howard Hughes Medical Institute, Chevy Chase, MD 20815, USA

**Author notes:** Correspondence (AR), (D.T.S.). These authors contributed equally (Baryawno Ninib, Przybylski Dariusz, Monika S. Kowalczyk).

## Abstract

Stroma is a poorly defined non-parenchymal component of virtually every organ with key roles in organ development, homeostasis and repair. Studies of the bone marrow stroma have defined individual populations in the stem cell niche regulating hematopoietic regeneration and capable of initiating leukemia. Here, we use single-cell RNA-seq to define a cellular taxonomy of the mouse bone marrow stroma and its perturbation by malignancy. We identified seventeen stromal subsets expressing distinct hematopoietic regulatory genes, spanning new fibroblastic, and osteoblastic subpopulations. Emerging acute myeloid leukemia resulted in impaired osteogenic differentiation and reduced production of hematopoietic regulatory molecules necessary for normal hematopoiesis. Thus, cancer can affect tissue stroma in which they reside to disadvantage normal parenchymal cells. Our taxonomy of the regulatory stromal compartment provides experimental support for a model where malignant clone is not a destroyer of normal tissue but an architect of it, remodeling tissue stroma to enable emergent cancer.
