## Supplemental Table 2 for "A cellular taxonomy of the bone marrow stroma in homeostasis and leukemia demonstrates cancer-crosstalk with stroma to impair normal tissue function"

### Sheet: gsea.parsed.table
Supplemental table 2.
Collect	Cluster	Enrich	Set	ES	NES	List	pval	qval	Signal	Tags	Genes
c2	1	down	PID_BMP_PATHWAY	-0.808217	-2.37369	1	0	0.0270744	15	15	Bambi,Bmp4,Chrdl1,Fst,Grem1,Ppp1r15a
c2	1	down	REACTOME_TRANSCRIPTIONAL_REGULATION_OF_WHITE_ADIPOCYTE_DIFFERENTIATION	-0.780339	-2.42001	1	0	0.0290901	11	11	Adipoq,Angptl4,Cebpb,Ebf1,Lpl,Med22,Tgs1
c2	1	down	KEGG_PPAR_SIGNALING_PATHWAY	-0.775241	-2.3941	1	0	0.0221898	9	8	Acox1,Adipoq,Angptl4,Gk2,Lpl
c2	1	up	REACTOME_DEGRADATION_OF_THE_EXTRACELLULAR_MATRIX	0.904743	2.51418	1	0	0.000453052	16	16	Mmp11,Timp1,Timp2
h	1	up	HALLMARK_HYPOXIA	0.652064	2.29408	1	0	0.00408815	12	12	Adm,Anxa2,Bhlhe40,Cdkn1a,Csrp2,Ddit4,Eno1,Errfi1,Ier3,Igfbp3,Lox,Mif,Pfkl,Sdc4,Selenbp1,Serpine1,Tgm2,Tpi1,Vegfa,Wisp2
c2	7	up	NABA_ECM_REGULATORS	0.656785	2.09991	1	0	0.0406043	10	10	Adam9,Fam20a,Fam20c,Hpse2,Htra1,Htra3,Kng2,Lox,Loxl2,Mmp11,Pappa2,Serpine1,Serping1,Sulf1,Tgm2,Timp1,Timp2,Timp3
